# Sodium Butyrate Rescues Neurodevelopmental Deficits Following Perinatal Methadone Exposure

**DOI:** 10.1101/2025.06.26.661851

**Authors:** Isobel A. R. Williams, Josie van Dorst, Sarah-Jane Leigh, Sarah. J. Baracz, B. L. D. Uthpala Pushpakumara, Abigail Marcus, Delyse McCaffrey, Adam K. Walker, Chee Y. Ooi, Meredith C. Ward, Ju-Lee Oei, Kelly J. Clemens

**Author notes:** Corresponding author: Kelly Clemens, PhD, School of Psychology, University of New South Wales, Kensington, NSW 2052.

## Abstract

Prenatal opioid exposure (POE) induces long-term neurodevelopmental, behavioral and cognitive deficits for which no targeted treatments are available. The mechanisms underlying POE deficits are poorly understood, but have been linked to a range of central, peripheral, and enteric nervous system changes. Emerging evidence indicates that maternal microbiota changes may also contribute to these long-term deficits in offspring. Here we test the efficacy of the short-chain fatty acid sodium butyrate (NaB) to mitigate POE-induced deficits in a rat model. Both methadone and sodium butyrate treatments altered dam microbiota composition and function: notably methadone disrupted dam gene expression of microbial enzymes critical for butyric acid production and reduced faecal butyric acid levels. In postnatal day 9 pups, methadone increased gut barrier permeability that was reversed with NaB, and enzymatic disruptions were observed in pups at postnatal day 21 that resolved in adulthood. POE induced anxiety-like behavior in adolescence, and adult deficits in working spatial memory and attentional processing that were partially rescued in rats that had received prenatal NaB. POE was associated with decreased myelination in the hippocampus, and this was partially reversed by NaB. Together these results highlight for the first time the link between the gut-brain axis in animal models of POE. Furthermore, they provide the first indication in a rat model of NaB as a simple yet effective treatment to significantly improve the outcomes of children born with POE.
