## Supplementary Statistics for "Sodium Butyrate Rescues Neurodevelopmental Deficits Following Perinatal Methadone Exposure"

### Sheet: SuppStats
Supplementary Figure i - Significant Statistical Results
Outcome measure	Effect	F-value	df1	df2	P-value	Partial eta-squared
Dam - body weight gain during pregnancy	Day	501.2	10	21	<0.001	0.96
	Day x fluid	5.01	10	21	<0.001	0.193
Dam - body weight gain post pregnancy	Day	37.182	9	21	<0.001	0.639
	Day x pump	3.853	9	21	<0.001	0.155
	Pump	6.145	1	21	0.022	0.226
Dam - fluid intake during pregnancy	Pump	5.348	1	20	0.032	0.211
	Day x pump x fluid	6.326	11	20	<0.001	0.24
	Fluid	14.055	1	20	<0.001	0.413
Dam - fluid intake post pregnancy	Fluid	17.976	1	21	<0.001	0.461
Dam - Gestational NaB consumtion	Day by pump	6.681	10	20	<0.001	0.548
Dam - Gestational NaB consumtion	Day	1.577	10	20	0.023	0.167
Dam - postnatal NaB consumtion	Day	11.808	10	10	<0.001	0.518
Arched-back nursing	Pump	7.155	1	21	0.014	0.254
Licking & grooming	Fluid	14.296	1	21	0.001	0.405
Supplementary Figure ii - Significant Statistical Results
Outcome measure	Effect	F-value	df1	df2	P-value
Dam isobuytrate	Pump	4.176	1	82	0.0442
Dam Valerate	Pump	4.523	1	82	0.036
Dam Acaetate	Pump	5.445	1	82	0.022
Dam Propionate	Fluid	4.657	1	82	0.034
Supplementary Figure iii - Significant Statistical Results
Outcome measure	Effect	F-value	df1	df2	P-value	Partial eta-squared
Litter size	Sex x pump	6.601	1	21	0.018	0.239
Postnatal day 3 weight	Pump	6.462	1	19	0.02	0.254
Postnatal day 3 - 20 weight gain	Day x sex x pump x fluid	2.325	17	21	0.002	0.1
Postnatal day 3 - 20 weight gain - Females	Day x pump	3.084	17	21	<0.001	0.128
	Day x pump x fluid	1.881	17	21	0.019	0.082
	Fluid	9.279	1	21	0.006	0.306
Postnatal day 3 - 20 weight gain - Males	Day x pump	7.412	17	21	<0.001	0.142
	Day by fluid	3.48	17	21	<0.001	0.142
Eye opening	Pump	6.672	1	21	0.017	0.241
Supplementary Figure v - Significant Statistical Results
Outcome measure	Effect	F-value	df1	df2	P-value	Partial eta-squared
First TUNL session % correct	Sex by pump by fluid	12.455	1	19	0.002	0.415
First TUNL session % correct - Females	Pump by Fluid	8.1	1	20	0.01	0.288
Supplementary Figure vi - Significant Statistical Results
Outcome measure	Effect	F-value	df1	df2	P-value	Partial eta-squared
Percentage correct over delay sessions by seperation	Delay x seperation	2.519	6	114	0.025	0.117
2 second "hard" S0 trials	Sex x pump	5.269	1	19	0.033	217
	Sex x pump x fluid	5.163	1	19	0.035	0.214
2 second "hard" S0 trials - Males	Pump x fluid	12.608	1	23	0.002	0.354
6 second "easy" S2 trials	Pump x fluid	6.285	1	19	0.021	249
8 second "hard" S0 trials	Sex	5.336	1	19	0.032	219
	Sex x pump	4.942	1	19	0.039	0.206
	Sex x pump x fluid	4.795	1	19	0.041	0.202
8 second "hard" S0 trials - Males	Pump x fluid	9.096	1	19	0.006	0.283
Supplementary Figure viii - Significant Statistical Results
Outcome measure	Effect	F-value	df1	df2	P-value	Partial eta-squared
Incorrect response latency	Sex	9.536	1	20	0.005	0.302
Supplementary Figure ix - Significant Statistical Results
Outcome measure	Effect	F-value	df1	df2	P-value	Partial eta-squared
Incorrect response latency - males	pump	5.759	1	20	0.025	0.201
Perseverative responses	sex	7.952	1	20	0.01	0.266
Correct response latency	sex	5.738	1	20	0.026	0.207
Correct response latency	sex x pump	4.668	1	20	0.042	0.207
Supplementary Figure x - Significant Statistical Results
Outcome measure	Effect	F-value	df1	df2	P-value	Partial eta-squared
reward collection latency	sex	5.014	1	20	0.036	0.186
Supplementary Figure xii - Significant Statistical Results
Outcome measure	Effect	F-value	df1	df2	P-value	Partial eta-squared
IBA1 positive cells in the corpus callosum	Fluid	13.273	1	18	0.002	0.424
Supplementary Figures xiii, xiv - Significant Statistical Results
Outcome measure	Effect	F-value	df1	df2	P-value	Partial eta-squared
PFC CD68 expression	Fluid	5.648	1	13	0.34	0.303
PFC IL10 expression	Fluid	7.696	1	13	0.016	0.372
Striatum CD68 expression	Fluid	7.313	1	11	0.02	0.399
Supplementary table i - Significant Statistical Results
Outcome measure	Effect	F-value	df1	df2	P-value	Partial eta-squared
MIP1A	Pump	5.4	1	14	0.034	0.278
GCSF	Sex x pump	5.029	1	14	0.042	0.264
	Sex x pump x fluid	6.301	1	14	0.025	0.31
IL-13	Fluid	4.811	1	13	0.046	0.256
IL-4	Fluid	5.572	1	14	0.033	0.285
IFNg	Fluid	7.74	1	13	0.016	0.373
GM CSF	Fluid	5.99	1	14	0.028	0.3
GROKC	Fluid	5.298	1	13	0.039	0.29
IL12p70	Fluid	5.436	1	14	0.035	0.28
	Sex	8.043	1	14	0.013	0.365
IL-10	Sex x fluid	8.476	1	14	0.011	0.361
	Sex	5.463	1	14	0.034	0.267
IL-10 - males	Fluid	5.294	1	17	0.034	0.237
MCSF	Sex	6.237	1	12	0.028	0.365
Supplementary table ii - Significant Statistical Results
Outcome measure	Effect	F-value	df1	df2	P-value	Partial eta-squared
MIP3a	Fluid	5.912	1	10	0.035	0.372
IL-6	Sex	5.413	1	14	0.003	0.919
IL12p70	Sex	5.493	1	10	0.039	0.333
Supplementary Figures xv Arch back nursing correlations
Outcome measure	Persons correlation	P-value	df
TUNL_days_criteria	-0.156	0.256	47
TUNL_ITI_touches	-0.112	0.44	58
S0	-0.048	0.74	49
S2	-0.011	0.939	49
Delay_2	0.141	0.323	49
Delay_6	-0.079	0.581	49
Delay_8	-0.046	0.748	49
SD_0.5_SD_omissions	0.64	0.648	51
ITI_3_ITI_Premature	0.064	0.648	51
Supplementary Figures xvi licking and grooming correlations
Outcome measure	Persons correlation	P-value	df
TUNL_days_criteria	0.326	0.022	47
TUNL_ITI_touches	0.275	0.054	58
S0	0.004	0.978	49
S2	-0.115	0.42	49
Delay_2	-0.09	0.532	49
Delay_6	-0.109	0.446	49
Delay_8	-0.093	0.517	49
SD_0.5_SD_omissions	-0.024	0.864	51
ITI_3_ITI_Premature	0.069	0.625	51
Supplementary Figures xviii dose study fluid intake
Outcome measure	Effect	F-value	df1	df2	P-value
Fluid intake over days	condition by day	10.324	3	581.03	<0.001
Total fluid intake	condition	21.4	3	32.23	<0.001
Tukey Post Hoc	1.5 - 0%				0.009
Tukey Post Hoc	1.5 - .75%				0.03
Tukey Post Hoc	1.5 - 3%				<0.001
Supplementary Figures xiw dose study NaB intake
Outcome measure	Effect	F-value	df1	df2	P-value
Fluid intake over days	condition by day	25.077	2	437.02	<0.001
Total fluid intake	condition	15.115	2	25.26	<0.001
Tukey Post Hoc	.75- 1.5%				<0.001
Tukey Post Hoc	.75 - 3%				<0.001
Supplementary Figures xx dose study food intake
Outcome measure	Effect	F-value	df1	df2	P-value
Total food intake	condition	4.462	3	24	0.013
Tukey Post Hoc	1.5 - 3%				0.009
Supplementary Figures xxii adult behavior and MBP staining correlaitions
Outcome measure	Persons correlation	P-value	df
easy SD omissions	-0.612	0.0416	18
MSD session percetn correct	0.612	0.0416	18
ITI percent correct all	0.707	0.009	18
Easy ITI percent correct	0.666	0.011	18
